# The circulating phageome reflects bacterial infections

**DOI:** 10.1101/2022.08.15.504009

**Authors:** NL Haddock, LJ Barkal, N Ram-Mohan, G Kaber, CY Chiu, AS Bhatt, S Yang, PL Bollyky

## Abstract

Bacteriophage, viruses that infect bacteria, are abundant in the human body but the relationship between the phageome and bacterial population dynamics is unclear. Because bacteriophage are often highly specific to bacterial host strains and species, we asked whether bacteriophage present in cell-free DNA (cfDNA) reflect bacterial infections in sepsis. To address this, we generated a workflow for identifying and interpreting bacteriophage sequences in cfDNA and a bacteriophage characteristic dictionary. In two independent cohorts of infected patients and asymptomatic controls, we demonstrate that all individuals, septic and healthy, have a circulating phageome. Moreover, infection associates with overrepresentation of pathogen-specific phage, allowing for the study of bacterial pathogens. We further show that phage can identify pathovariant *Escherichia coli* infections and distinguish between closely-related pathogenic bacterial species such as *Staphylococcus aureus* and frequent contaminants such as coagulase-negative Staphylococcus. Phage DNA may have utility in studying bacteriophage ecology in infection.
