## Supplemental File 3 (Metadata) for "The circulating phageome reflects bacterial infections"

### Sheet: Stanford Sepsis Cohort
This is a metadata table for samples sequenced for this manuscript.
The data associated with the below table are available on the NCBI SRA under BioProject PRJNA860730
Inclusion criteria for these samples included a positive blood culture at time of recruitment to study in the Stanford University Hospital. Emergency Department under IRB 32851
Asymptomatic controls were commercially acquired as described in methods section
accession	sample_name	library_ID	filename	Pathogen	Group
SRR20753252	ss_220647	10	nonhuman_10.fastq.gz	Pseudomonas aeruginosa	Sepsis
SRR20753253	ss_894650	9	nonhuman_9.fastq.gz	Streptotoccus, Viridans group	Sepsis
SRR20753256	ss_922659	8	nonhuman_8.fastq.gz	Enterococcus species	Sepsis
SRR20753265	ss_664069	84	nonhuman_84.fastq.gz	Escherichia coli	Sepsis
SRR20753266	ss_196091	83	nonhuman_83.fastq.gz	Escherichia coli	Sepsis
SRR20753267	ss_202385	7	nonhuman_7.fastq.gz	Enterobacter cloacae	Sepsis
SRR20753268	ss_520198	82	nonhuman_82.fastq.gz	Staphylococcus aureus	Sepsis
SRR20753269	ss_125060	81	nonhuman_81.fastq.gz	Escherichia coli	Sepsis
SRR20753270	ss_901458	80	nonhuman_80.fastq.gz	Paenibacillus species	Sepsis
SRR20753271	ss_599593	79	nonhuman_79.fastq.gz	Klebsiella pneumoniae	Sepsis
SRR20753272	ss_712952	78	nonhuman_78.fastq.gz	Streptococcus pneumoniae	Sepsis
SRR20753273	ss_125810	77	nonhuman_77.fastq.gz	Proteus vulgaris	Sepsis
SRR20753274	ss_408977	76	nonhuman_76.fastq.gz	Escherichia coli	Sepsis
SRR20753275	ss_588252	75	nonhuman_75.fastq.gz	Pseudomonas aeruginosa	Sepsis
SRR20753276	ss_768298	74	nonhuman_74.fastq.gz	Escherichia coli	Sepsis
SRR20753277	ss_850460	73	nonhuman_73.fastq.gz	Gram Positive Cocci	Sepsis
SRR20753278	ss_532434	6	nonhuman_6.fastq.gz	Pseudomonas aeruginosa	Sepsis
SRR20753279	ss_862531	72	nonhuman_72.fastq.gz	Escherichia coli, Klebsiella pneumoniae	Sepsis
SRR20753280	ss_559587	71	nonhuman_71.fastq.gz	Enterobacter aerogenes	Sepsis
SRR20753281	ss_732105	70	nonhuman_70.fastq.gz	Enterobacter aerogenes	Sepsis
SRR20753282	ss_838972	69	nonhuman_69.fastq.gz	Streptococcus Pyogenes	Sepsis
SRR20753283	ss_851818	68	nonhuman_68.fastq.gz	Streptococcus species	Sepsis
SRR20753284	ss_926463	67	nonhuman_67.fastq.gz	Coagulase Negative Staphylococcus	Sepsis
SRR20753285	ss_859163	66	nonhuman_66.fastq.gz	Coagulase Negative Staphylococcus	Sepsis
SRR20753286	ss_616185	65	nonhuman_65.fastq.gz	Serratia marcescens	Sepsis
SRR20753287	ss_885058	64	nonhuman_64.fastq.gz	Streptococcus species	Sepsis
SRR20753288	ss_968328	63	nonhuman_63.fastq.gz	Escherichia coli	Sepsis
SRR20753289	ss_741482	5	nonhuman_5.fastq.gz	Staphylococcus aureus	Sepsis
SRR20753290	ss_965061	62	nonhuman_62.fastq.gz	Klebsiella pneumoniae	Sepsis
SRR20753291	ss_623190	61	nonhuman_61.fastq.gz	Klebsiella pneumoniae	Sepsis
SRR20753292	ss_679990	60	nonhuman_60.fastq.gz	Staphylococcus aureus	Sepsis
SRR20753293	ss_618667	59	nonhuman_59.fastq.gz	Klebsiella pneumoniae	Sepsis
SRR20753294	ss_626221	58	nonhuman_58.fastq.gz	Pseudomonas aeruginosa	Sepsis
SRR20753295	ss_773732	57	nonhuman_57.fastq.gz	Escherichia coli	Sepsis
SRR20753296	ss_742550	56	nonhuman_56.fastq.gz	Streptococcus mitis	Sepsis
SRR20753297	ss_778485	55	nonhuman_55.fastq.gz	Escherichia coli	Sepsis
SRR20753298	ss_921602	54	nonhuman_54.fastq.gz	Coagulase Negative Staphylococcus	Sepsis
SRR20753300	ss_232474	4	nonhuman_4.fastq.gz	Staphylococcus aureus	Sepsis
SRR20753301	ss_806943	52	nonhuman_52.fastq.gz	Streptococcus species	Sepsis
SRR20753302	ss_712273	51	nonhuman_51.fastq.gz	Streptococcus species	Sepsis
SRR20753303	ss_768689	50	nonhuman_50.fastq.gz	Salmonella enterica	Sepsis
SRR20753304	ss_384051	49	nonhuman_49.fastq.gz	Escherichia coli	Sepsis
SRR20753305	ss_850711	48	nonhuman_48.fastq.gz	Escherichia coli	Sepsis
SRR20753306	ss_848074	47	nonhuman_47.fastq.gz	Moraxella species	Sepsis
SRR20753307	ss_818204	46	nonhuman_46.fastq.gz	Escherichia coli	Sepsis
SRR20753308	ss_288656	45	nonhuman_45.fastq.gz	Cronobacter sakazakii	Sepsis
SRR20753309	ss_999273	22	nonhuman_22.fastq.gz	Staphylococcus aureus (MRSA), Klebsiella pneumoniae	Sepsis
SRR20753310	ss_415050	21	nonhuman_21.fastq.gz	Coagulase Negative Staphylococcus	Sepsis
SRR20753311	ss_384914	3	nonhuman_3.fastq.gz	Escherichia coli	Sepsis
SRR20753312	ss_821963	20	nonhuman_20.fastq.gz	Klebsiella pneumoniae	Sepsis
SRR20753313	ss_841391	19	nonhuman_19.fastq.gz	Streptococcus species	Sepsis
SRR20753314	ss_977730	18	nonhuman_18.fastq.gz	Pseudomonas aeruginosa	Sepsis
SRR20753315	ss_946396	17	nonhuman_17.fastq.gz	Escherichia coli, Streptococcus species	Sepsis
SRR20753316	ss_886541	16	nonhuman_16.fastq.gz	Staphylococcus aureus (MRSA), Coagulase Negative Staphylococcus	Sepsis
SRR20753317	ss_134957	15	nonhuman_15.fastq.gz	Pseudomonas aeruginosa	Sepsis
SRR20753318	ss_486617	14	nonhuman_14.fastq.gz	Coagulase Negative Staphylococcus	Sepsis
SRR20753319	ss_933239	13	nonhuman_13.fastq.gz	Streptococcus pneumoniae	Sepsis
SRR20753320	ss_113373	12	nonhuman_12.fastq.gz	Staphylococcus aureus	Sepsis
SRR20753321	ss_632577	11	nonhuman_11.fastq.gz	Escherichia coli	Sepsis
SRR20753322	ss_446416	2	nonhuman_2.fastq.gz	Streptococcus mitis	Sepsis
SRR20753323	ss_734242	1	nonhuman_1.fastq.gz	Escherichia coli	Sepsis
SRR20753254	as_10	94	nonhuman_94.fastq.gz	NA	Asymptomatic Control
SRR20753255	as_9	93	nonhuman_93.fastq.gz	NA	Asymptomatic Control
SRR20753257	as_8	92	nonhuman_92.fastq.gz	NA	Asymptomatic Control
SRR20753258	as_7	91	nonhuman_91.fastq.gz	NA	Asymptomatic Control
SRR20753259	as_6	90	nonhuman_90.fastq.gz	NA	Asymptomatic Control
SRR20753260	as_5	89	nonhuman_89.fastq.gz	NA	Asymptomatic Control
SRR20753261	as_4	88	nonhuman_88.fastq.gz	NA	Asymptomatic Control
SRR20753262	as_3	87	nonhuman_87.fastq.gz	NA	Asymptomatic Control
SRR20753263	as_2	86	nonhuman_86.fastq.gz	NA	Asymptomatic Control
SRR20753264	as_1	85	nonhuman_85.fastq.gz	NA	Asymptomatic Control
